# Unveiling the Role of Endoplasmic Reticulum Stress Pathways in Canine Demodicosis

**DOI:** 10.1101/2023.08.11.552979

**Authors:** Pamela A Kelly, Gillian P. McHugo, Caitriona Scaife, Susan Peters, M. Lynn Stevenson, Jennifer S McKay, David E. MacHugh, Irene Lara Saez, Rory Breathnach

## Abstract

Canine demodicosis is a prevalent skin disease caused by overpopulation of a commensal species of *Demodex* mite, yet its precise cause remains unknown. Research suggests that T cell exhaustion, increased immunosuppressive cytokines, induction of regulatory T cells, and increased expression of immune checkpoint inhibitors may contribute to its pathogenesis. This study aimed to gain a deeper understanding of the molecular changes occurring in canine demodicosis using mass spectrometry and pathway enrichment analysis. The results indicate that endoplasmic reticulum stress is promoting canine demodicosis through regulation of three linked signalling pathways: eIF2, mTOR, and eIF4 and p70S6K. These pathways are involved in the modulation of Toll-like receptors, most notably TLR2, and have been shown to play a role in the pathogenesis of skin diseases in both dogs and humans. Moreover, these pathways are also implicated in the promotion of immunosuppressive M2 phenotype macrophages. Immunohistochemical analysis, utilizing common markers of dendritic cells and macrophages, verified the presence of M2 macrophages in canine demodicosis. The proteomic analysis also identified immunological disease, organismal injury and abnormalities, and inflammatory response as the most significant underlying diseases and disorders associated with canine demodicosis. This study demonstrates that *Demodex* mites, through ER stress, unfolded protein response and M2 macrophages contribute to an immunosuppressive microenvironment thereby assisting in their proliferation.
