## Supplementary Table 2 for "Unveiling the Role of Endoplasmic Reticulum Stress Pathways in Canine Demodicosis"

### Sheet: Supplementary table 2
Signalment of cases for Immunohistochemistry
		Breed	Age	Sex/Neuter status
	Demodex	Shih Tzu	5	FN
	Demodex	Lurcher	1	FN
	Demodex	Cavalier King Charles Spaniel	10	ME
	Demodex	Cross Breed	1	MN
	Demodex	French Bulldog	0.6	FN
	Demodex	German Shepherd Dog	9	FN
	Demodex	English Springer Spaniel	1.5	FE
	Demodex	Shih Tzu	9	FN
	Demodex	English Bulldog	1.2	MN
	Demodex	West Highland White Terrier	11	MN
	Control	Cross Breed	1.5	FN
	Control	Cross Breed	0.4	FN
	Control	Border Collie	0.8	MN
	Control	Border Collie	0.8	MN
	Control	Cross Breed	1	FN
	Control	French Bulldog	4	FN
	Control	Staffordshire Bull Terrier	6	MN
	Control	Shih Tzu	13	FN
	Control	Poodle	10	FN
	Control	Cross Breed	8	MN
	Control	Grey Hound	5	ME
