## Supplementary Table 5 for "Unveiling the Role of Endoplasmic Reticulum Stress Pathways in Canine Demodicosis"

### Sheet: Supplementary table 5
Upstream Regulator	Molecule Type	Predicted Activation State	B-H corrected p-value	Target Molecules in Dataset	Mechanistic Network
3,5-dihydroxyphenylglycine	chemical reagent	Activated	2.03e-06	ACTR3,RACK1,RPL10A,RPL12,RPL13,RPL15,RPL18,RPL18A,RPL22,RPL23,RPL24,RPL38,RPL7,RPL7A,RPL8,RPL9,RPLP2,RPS10,RPS11,RPS12,RPS14,RPS15A,RPS17,RPS18,RPS23,RPS25,RPS28,RPS3,RPS5,RPS7,RPS8,RPS9
MLXIPL	transcription regulator	Activated	2.92e-06	FASN,GPD1,LIPE,RPL10A,RPL12,RPL13,RPL15,RPL18,RPL18A,RPL22,RPL23,RPL24,RPL38,RPL7,RPL7A,RPL8,RPL9,RPLP2,RPS10,RPS11,RPS12,RPS14,RPS15A,RPS17,RPS18,RPS23,RPS25,RPS28,RPS3,RPS5,RPS7,RPS8,RPS9,RPSA,TKT
FMR1	translation regulator	Inhibited	4.12e-06	DAG1,ENO1,PFKP,PFN1,RACK1,RPL10A,RPL12,RPL13,RPL18,RPL18A,RPL22,RPL23,RPL7,RPL7A,RPL8,RPL9,RPLP2,RPS10,RPS11,RPS12,RPS14,RPS15A,RPS17,RPS18,RPS23,RPS25,RPS28,RPS5,RPS7,RPS8,RPS9,RPSA,TAGLN2
LARP1	translation regulator	Inhibited	8.13e-05	EEF1A1,HNRNPA1,RACK1,RPL10A,RPL12,RPL13,RPL15,RPL18,RPL22,RPL23,RPL24,RPL32,RPL38,RPL7,RPL7A,RPL8,RPS11,RPS12,RPS14,RPS15A,RPS18,RPS23,RPS25,RPS28,RPS3,RPS3A,RPS4X,RPS5,RPS7,RPS8,RPS9
acyline	biologic drug		0.000335	EEF1A1,RPL10A,RPL12,RPL13,RPL15,RPL18A,RPL23,RPL24,RPL7,RPL8,RPL9,RPLP2,RPS10,RPS11,RPS15A,RPS17,RPS18,RPS23,RPS25,RPS28,RPS5,RPS7,RPS8,RPS9,RPSA
YAP1	transcription regulator		0.00246	CAVIN2,CD44,CTSD,DCN,FASN,FLNA,ITGB2,LAMC1,RPL10A,RPL12,RPL13,RPL15,RPL18,RPL18A,RPL22,RPL23,RPL24,RPL38,RPL7,RPL7A,RPL8,RPL9,RPLP2,RPS10,RPS11,RPS12,RPS14,RPS15A,RPS17,RPS18,RPS23,RPS25,RPS28,RPS3,RPS5,RPS7,RPS8,RPS9,RPSA,SNRNP200,STAT1,TXN,VCL
CTNNB1	transcription regulator		0.00468	ACADVL,ACTN4,ACTR3,AOC3,ARHGDIA,BGN,CAPNS1,CD44,CFD,CRABP2,DPEP1,FASN,GPX2,ILF3,ITGB2,LIPE,LSP1,MAN2B1,NDUFV1,PFN1,PLS3,RPL10A,RPL12,RPL13,RPL15,RPL18,RPL18A,RPL22,RPL23,RPL24,RPL38,RPL7,RPL7A,RPL8,RPL9,RPLP2,RPS10,RPS11,RPS12,RPS14,RPS15A,RPS17,RPS18,RPS23,RPS25,RPS28,RPS3,RPS5,RPS7,RPS8,RPS9,RPSA,SDHA,SERPINA1,SERPINA3,SLC9A3R1,SRSF1,STAT1,SYNM
torin1	chemical reagent		0.00751	EEF1A1,ENO1,FASN,HNRNPA1,PFKP,PGAM1,RACK1,RPL10A,RPL12,RPL13,RPL15,RPL18,RPL22,RPL23,RPL24,RPL32,RPL38,RPL7,RPL7A,RPL8,RPS11,RPS12,RPS14,RPS15A,RPS18,RPS23,RPS25,RPS28,RPS3,RPS3A,RPS4X,RPS5,RPS7,RPS8,RPS9
Lh	complex	Activated	0.0134	ACTN1,ACTR2,ARPC4,CAPZA1,DUSP14,EEF1A1,FLNC,RPL10A,RPL12,RPL13,RPL15,RPL18A,RPL23,RPL24,RPL7,RPL8,RPL9,RPLP2,RPS10,RPS11,RPS15A,RPS17,RPS18,RPS23,RPS25,RPS28,RPS5,RPS7,RPS8,RPS9,RPSA,STAT1,TPM1,UPP1,VCL
RICTOR	other	Inhibited	0.0489	ATP6V1B2,FABP5,ISG15,NDUFA5,NDUFV1,PSMA2,PSMA5,PSMB3,PSMC2,PSMD2,PSME1,RPL10A,RPL12,RPL18,RPL22,RPL23,RPL38,RPL7,RPL7A,RPL8,RPL9,RPLP2,RPS10,RPS11,RPS18,RPS23,RPS3,RPS5,RPS8,RPS9,RPSA,SDHA,UQCRC2
