## Supplementary Table 1 for "Unveiling the Role of Endoplasmic Reticulum Stress Pathways in Canine Demodicosis"

### Sheet: Supplementary Table 1
Signalment of cases for proteomics
	Group	Breed	Age (years)	Sex/Neuter status	Culture results
	Control	Boxer	1.5	MN	Not cultured
	Control	Greyhound	1.5	ME	Not cultured
	Control	Shih tzu	6	ME	Not cultured
	Control	Labrador retriever	1.3	MN	Not cultured
	Control	German Shepherd Dog	4	FN	Not cultured
	Control	Bichon Frise	4	FN	Not cultured
	Control	Cocker Spaniel	10	FN	Not cultured
	Control	Boxer	1.5	FN	Not cultured
	Control	Leonberger	5	MN	Not cultured
	Control	German Shepherd Dog	1	FN	Not cultured
	Demodex	West Highland White Terrier	13.75	FN	Normal flora
	Demodex	Jack Russel Terrier	14	FN	Normal flora
	Demodex	English Springer Spaniel	6.92	ME	Normal flora
	Demodex	Cross breed	3	ME	Normal flora
	Demodex	Cross breed	0.75	FN	Normal flora
	Demodex	Cross breed	0.75	FN	Normal flora
	Demodex	Cocker Spaniel	4.42	MN	Normal flora
	Demodex	American Bulldog	0.67	ME	Normal flora
	Demodex	Cross breed	1	FE	Normal flora
	Demodex	Pug	0.92	FN	Normal flora
